# Benchmarking tools for transcription factor prioritization

**DOI:** 10.1101/2024.04.23.590206

**Authors:** Leonor Schubert Santana, Alejandro Reyes, Sebastian Hoersch, Enrico Ferrero, Christian Kolter, Swann Gaulis, Sebastian Steinhauser

## Abstract

Spatiotemporal regulation of gene expression is controlled by transcription factor (TF) binding to regulatory elements, resulting in a plethora of cell types and cell states from the same genetic information. Due to the importance of regulatory elements, various sequencing methods have been developed to localise them in genomes, for example using ChIP-seq profiling of the histone mark H3K27ac that marks active regulatory regions. Moreover, multiple tools have been developed to predict TF binding to these regulatory elements based on DNA sequence. As altered gene expression is a hallmark of disease phenotypes, identifying TFs driving such gene expression programs is critical for the identification of novel drug targets.

In this study, we curated 84 chromatin profiling experiments (H3K27ac ChIP-seq) where TFs were perturbed through e.g., genetic knockout or overexpression. We ran nine published tools to prioritize TFs using these real-world data sets and evaluated the performance of the methods in identifying the perturbed TFs. This allowed the nomination of three frontrunner tools, namely RcisTarget, MEIRLOP and monaLisa. Our analyses revealed opportunities and commonalities of tools that will help to guide further improvements and developments in the field.
