## Supplementary material for "Benchmarking tools for transcription factor prioritization": Table S1 Table summarising 84 H3K27ac ChIP-seq experiments with TF perturbations.

### Sheet: Sheet1
GEO	Biosample	Biosample type	Data type	Species	TF	TF pertubation	RNA-seq	Microarray	ATAC-seq	Paper [PMID]	ChIP-seq processed	RNA-seq processed	RNA-seq Comment	ATAC-seq Comment	H3K27ac antibody
GSE128460	T47D	Cell Line	H3K27ac ChIP-seq	HS	JUN	overexpression	FALSE	FALSE	TRUE	32424275	TRUE	NA			Abcam ab4729
GSE128460	T47D	Cell Line	H3K27ac ChIP-seq	HS	GATA3	knockdown	FALSE	FALSE	TRUE	32424275	TRUE	NA			Abcam ab4729
GSE167367	Esophageal organoids	Tissue	H3K27ac ChIP-seq	MM	TP53 + TP16	knockout	TRUE	FALSE	TRUE	33972779	TRUE	TRUE			Abcam ab4729
GSE167367	Esophageal organoids	Tissue	H3K27ac ChIP-seq	MM	SOX2	overexpression	TRUE	FALSE	TRUE	33972779	TRUE	TRUE			Abcam ab4729
GSE124067	Skin	Tissue	H3K27ac ChIP-seq	MM	IRF6	knockout	TRUE	FALSE	TRUE	31578523	TRUE	TRUE			Active Motif 39133
GSE119997	Surface Ectoderm Cells	Cell Line	H3K27ac ChIP-seq	HS	TP63	knockout	TRUE	FALSE	TRUE	30397335	TRUE	TRUE	No fastq available, just counts		Abcam ab4729
GSE122758	Primary human coronary artery smooth muscle cells	Primary Cells	H3K27ac ChIP-seq	HS	JUN	knockdown	FALSE	FALSE	TRUE	31014396	TRUE	NA			Abcam ab4729
GSE122758	Primary human coronary artery smooth muscle cells	Primary Cells	H3K27ac ChIP-seq	HS	TCF21	knockdown	FALSE	FALSE	TRUE	31014396	TRUE	NA			Abcam ab4729
GSE110901	MLL-AF9	Cell Line	H3K27ac ChIP-seq	MM	SPI1	knockdown	FALSE	FALSE	TRUE	31222014	TRUE	NA			Abcam ab4729
GSE147877	MR42D	Cell Line	H3K27ac ChIP-seq	HS	AR	antagonist	TRUE	FALSE	TRUE	34145028	TRUE	TRUE			Active Motif 39133
GSE93147	Epiblast cells	Cell Line	H3K27ac ChIP-seq	MM	GRHL2	knockout	FALSE	TRUE	TRUE	30017589	TRUE	NA			Abcam ab4729
GSE107023	MCF7	Cell Line	H3K27ac ChIP-seq	HS	TRPS1	knockout	TRUE	FALSE	TRUE	30082728	TRUE	TRUE	ChIP and RNA pertubation not matching		Abcam ab4729
GSE145783	Jurkat	Cell Line	H3K27ac ChIP-seq	HS	ZBTB1	knockout	TRUE	FALSE	TRUE	32268116	TRUE	TRUE			Active Motif 39133
GSE179053	Liver	Tissue	H3K27ac ChIP-seq	MM	PPARA	knockout	FALSE	FALSE	TRUE		TRUE	NA			Active Motif 39133
GSE162571	hESC	Cell Line	H3K27ac ChIP-seq	HS	ZNF91	knockout	TRUE	FALSE	FALSE	33722937	TRUE	TRUE			Abcam ab4729
GSE161028	Beta cells	Primary Cells	H3K27ac ChIP-seq	MM	FOXO1	knockout	TRUE	FALSE	FALSE	34048961	TRUE	TRUE			Active Motif 39133
GSE118789	Liver	Tissue	H3K27ac ChIP-seq	MM	BCL6	knockout	TRUE	FALSE	FALSE	30983568	TRUE	TRUE			Active Motif 39133
GSE52123	Heart	Tissue	H3K27ac ChIP-seq	MM	GATA4	knockout	TRUE	FALSE	FALSE	25249388	TRUE	TRUE			Abcam ab4729
GSE64489	mESC	Cell Line	H3K27ac ChIP-seq	MM	ZFP57	knockout	FALSE	FALSE	FALSE	26728555	TRUE	NA			Abcam ab4729
GSE61392	Retina	Tissue	H3K27ac ChIP-seq	MM	MEF2D	knockout	TRUE	FALSE	FALSE	25801704	TRUE	TRUE			Abcam ab4729
GSE63965	Brown adipose tissue	Tissue	H3K27ac ChIP-seq	MM	PRDM16	knockout	FALSE	FALSE	FALSE	25644604	TRUE	NA			Abcam ab4729
GSE57700	mESC	Cell Line	H3K27ac ChIP-seq	MM	SALL4	knockout	TRUE	FALSE	FALSE	27840027	TRUE	TRUE			Abcam ab4729
GSE123373	Cortex	Tissue	H3K27ac ChIP-seq	MM	MECP2	knockout	TRUE	FALSE	FALSE	31784360	TRUE	TRUE			Abcam ab4729
GSE123373	Cortex	Tissue	H3K27ac ChIP-seq	MM	MECP2	overexpression	TRUE	FALSE	FALSE	31784360	TRUE	TRUE			Abcam ab4729
GSE138028	Cerebellum	Tissue	H3K27ac ChIP-seq	MM	MEF2A	knockout	TRUE	FALSE	FALSE	31722213	TRUE	TRUE			Abcam ab4729
GSE138028	Cerebellum	Tissue	H3K27ac ChIP-seq	MM	MEF2D	knockout	TRUE	FALSE	FALSE	31722213	TRUE	TRUE			Abcam ab4729
GSE138028	Cerebellum	Tissue	H3K27ac ChIP-seq	MM	MEF2A + MEF2D	knockout	TRUE	FALSE	FALSE	31722213	TRUE	TRUE			Abcam ab4729
GSE124936	Ganglionic eminences	Tissue	H3K27ac ChIP-seq	MM	DLX1 + DLX2	knockout	TRUE	FALSE	FALSE	31433982	TRUE	TRUE			Abcam ab4729
GSE135018	Alveolar macrophages	Primary Cells	H3K27ac ChIP-seq	MM	BHLHE40 + BHLHE41	knockout	TRUE	FALSE	FALSE	31414712	TRUE	TRUE			Diagenode A1723-0041d
GSE148192	NALM6	Cell Line	H3K27ac ChIP-seq	HS	RUNX1	overexpression	FALSE	FALSE	FALSE	33218352	TRUE	NA			Abcam ab4729
GSE136216	Macrophage	Primary Cells	H3K27ac ChIP-seq	HS	EGR1	knockdown	TRUE	FALSE	FALSE	33523892	TRUE	TRUE			Abcam ab4729
GSE128460	TamR	Cell Line	H3K27ac ChIP-seq	HS	JUN	knockdown	TRUE	FALSE	FALSE	32424275	TRUE	TRUE			Abcam ab4729
GSE128460	MCF7	Cell Line	H3K27ac ChIP-seq	HS	GATA3	knockdown	TRUE	FALSE	FALSE	32424275	TRUE	TRUE			Abcam ab4729
GSE128460	TamR	Cell Line	H3K27ac ChIP-seq	HS	GATA3	overexpression	TRUE	FALSE	FALSE	32424275	TRUE	TRUE			Abcam ab4729
GSE128460	MCF7	Cell Line	H3K27ac ChIP-seq	HS	JUN	overexpression	TRUE	FALSE	FALSE	32424275	TRUE	TRUE			Abcam ab4729
GSE128460	ZR75	Cell Line	H3K27ac ChIP-seq	HS	JUN	overexpression	FALSE	FALSE	FALSE	32424275	TRUE	NA			Abcam ab4729
GSE128460	ZR75	Cell Line	H3K27ac ChIP-seq	HS	GATA3	knockdown	FALSE	FALSE	FALSE	32424275	TRUE	NA			Abcam ab4729
GSE135942	LNCaP	Cell Line	H3K27ac ChIP-seq	HS	MYC	knockdown	TRUE	FALSE	FALSE	32681068	TRUE	TRUE			Active Motif 39133
GSE128636	HUVEC	Cell Line	H3K27ac ChIP-seq	HS	FOXO1	overexpression	TRUE	FALSE	FALSE	33795871	TRUE	TRUE			Active Motif 39133
GSE124656	MCF7	Cell Line	H3K27ac ChIP-seq	HS	FOXA1	overexpression	FALSE	FALSE	FALSE	31826955	TRUE	NA			Active Motif 39133
GSE118408	OVCA429	Cell Line	H3K27ac ChIP-seq	HS	GRHL2	knockdown	TRUE	FALSE	FALSE	31372511	TRUE	TRUE			Abcam ab4729
GSE125238	mESC	Cell Line	H3K27ac ChIP-seq	MM	ZSCAN4	overexpression	FALSE	FALSE	FALSE	31304534	TRUE	NA			Abcam ab177178
GSE96969	CD4+ T cell	Primary Cells	H3K27ac ChIP-seq	MM	NR4A1	overexpression	FALSE	FALSE	FALSE	30814730	TRUE	NA			Abcam ab4729
GSE96969	CD4+ T cell	Primary Cells	H3K27ac ChIP-seq	MM	NR4A1	knockout	FALSE	FALSE	FALSE	30814730	TRUE	NA			Abcam ab4729
GSE113909	MCF10DCIS	Cell Line	H3K27ac ChIP-seq	HS	TCF7	overexpression	TRUE	FALSE	FALSE	31519911	TRUE	TRUE			Abcam ab4729
GSE104027	Macrophage	Cell Line	H3K27ac ChIP-seq	MM	NR1H3	agonist	FALSE	FALSE	FALSE	30602495	TRUE	NA			Abcam ab4729
GSE104027	Macrophage	Cell Line	H3K27ac ChIP-seq	MM	NR1H3	antagonist	FALSE	FALSE	FALSE	30602495	TRUE	NA			Abcam ab4729
GSE104027	Macrophage	Cell Line	H3K27ac ChIP-seq	MM	NR1H2	agonist	FALSE	FALSE	FALSE	30602495	TRUE	NA			Abcam ab4729
GSE104027	Macrophage	Cell Line	H3K27ac ChIP-seq	MM	NR1H2	antagonist	FALSE	FALSE	FALSE	30602495	TRUE	NA			Abcam ab4729
GSE104060	Liver	Tissue	H3K27ac ChIP-seq	MM	NR1I3	agonist	FALSE	FALSE	FALSE	31236583	TRUE	NA			Abcam ab4729
GSE94561	C2C12 myoblasts	Cell Line	H3K27ac ChIP-seq	MM	RXRA + RXRB + RXRG	agonist	TRUE	FALSE	FALSE	28981706	TRUE	TRUE			Abcam ab4729
GSE148400	LAPC4	Cell Line	H3K27ac ChIP-seq	HS	AR	antagonist	TRUE	FALSE	FALSE	32333502	TRUE	TRUE			Diagenode A1723-0041d
GSE148400	VCaP	Cell Line	H3K27ac ChIP-seq	HS	AR	antagonist	TRUE	FALSE	FALSE	32333502	TRUE	TRUE			Diagenode A1723-0041d
GSE50144	HUVEC	Cell Line	H3K27ac ChIP-seq	HS	PPARB + PPARG	agonist	FALSE	FALSE	FALSE	24721177	TRUE	NA			Other (Kimura et al, 2008)
GSE61911	HeLa	Cell Line	H3K27ac ChIP-seq	HS	NR3C1 + NFKB	agonist	FALSE	FALSE	FALSE	26619937	TRUE	NA			Diagenode A1723-0041d
GSE123770	ZR-75-1	Cell Line	H3K27ac ChIP-seq	HS	AR	agonist	TRUE	FALSE	FALSE	33462444	TRUE	TRUE			Abcam ab4729
GSE110657	LNCaP	Cell Line	H3K27ac ChIP-seq	HS	ERG	overexpression	TRUE	FALSE	FALSE	30078722	TRUE	TRUE			Abcam ab4729
GSE90034	NPC	Cell Line	H3K27ac ChIP-seq	MM	SRF	overexpression	FALSE	TRUE	FALSE	29643333	TRUE	NA			Active Motif 39133
GSE96652	VCaP	Cell Line	H3K27ac ChIP-seq	HS	ERG	knockdown	FALSE	FALSE	FALSE	28783165	TRUE	NA			Abcam ab4729
GSE78158	LHCN-M2	Cell Line	H3K27ac ChIP-seq	HS	DUX4	overexpression	TRUE	FALSE	FALSE	26951377	TRUE	TRUE			Abcam ab4729
GSE72714	C4-2B	Cell Line	H3K27ac ChIP-seq	HS	RARG	antagonist	FALSE	FALSE	FALSE	27019329	TRUE	NA			Abcam ab4729
GSE72147	Epidermal basal stem cells	Primary Cells	H3K27ac ChIP-seq	MM	ETS2	overexpression	TRUE	FALSE	FALSE	26590320	TRUE	TRUE			Abcam ab4729
GSE97116	Brown adipose tissue	Tissue	H3K27ac ChIP-seq	MM	EBF2	knockout	TRUE	FALSE	FALSE	28428261	TRUE	TRUE			Abcam ab4729
GSE93916	C2C12 myoblasts	Cell Line	H3K27ac ChIP-seq	MM	MYOD1	knockout	FALSE	FALSE	FALSE	28575289	TRUE	NA			Abcam ab4729
GSE115124	NCI-H1048	Cell Line	H3K27ac ChIP-seq	HS	POU2F3	knockout	TRUE	FALSE	FALSE	29945888	TRUE	TRUE	CTRL might not match		Abcam ab4729
GSE117287	mESC	Cell Line	H3K27ac ChIP-seq	MM	ZNF296	knockout	FALSE	FALSE	FALSE	30389936	TRUE	NA			Diagenode A1723-0041d
GSE129846	T-cell	Primary Cells	H3K27ac ChIP-seq	MM	FOXP3	knockout	TRUE	FALSE	FALSE	32640256	TRUE	TRUE		ATAC-seq is not matching ChIP-seq	Abcam ab4729
GSE117395	hESC	Cell Line	H3K27ac ChIP-seq	HS	KLF4	overexpression	TRUE	FALSE	FALSE	31006620	TRUE	TRUE		ATAC-seq is not matching ChIP-seq	Abcam ab4729
GSE117395	hESC	Cell Line	H3K27ac ChIP-seq	HS	KLF17	overexpression	TRUE	FALSE	FALSE	31006620	TRUE	TRUE		ATAC-seq is not matching ChIP-seq	Abcam ab4729
GSE117395	hESC	Cell Line	H3K27ac ChIP-seq	HS	ZNF611	overexpression	TRUE	FALSE	FALSE	31006620	TRUE	TRUE	Is RNA-seq/ChIP-seq matching?	ATAC-seq is not matching ChIP-seq	Abcam ab4729
GSE93147	mESC	Cell Line	H3K27ac ChIP-seq	MM	GRHL2	overexpression	FALSE	FALSE	FALSE	30017589	TRUE	NA		ATAC-seq is not matching ChIP-seq	Abcam ab4729
