## Supplementary material for "Benchmarking tools for transcription factor prioritization": Table S2 List of the TF prioritization tools benchmarked in this study.

### Sheet: Sheet1
Tool	Input	Method	Paper	Link	DOI	Lambert et al	Background Peaks	Output metrics	Ranking metric	Package version	R version	Python version	BiocManager version	Conda version	Comment	Number of tunable parameters	Selected paramters	Other parameters	HPC settings
CRCMapper	ChIP-seq	Graph statistics	Models of human core transcriptional regulatory circuitries (cshlp.org)	GitHub - younglab/CRCmapper: CRCmapper: map core regulatory circuitry	10.1101/gr.197590.115	FALSE	FALSE	in_degree, in_degree_norm, out_degree, out_degree_norm, betweenness, betweenness_norm, alpha_centrality, eigenvector, total_degree, total_degree_norm	betweenness										-l m_mem_free=9G -l h_rt=10:00:00 -pe smp 1
Diff peaks + LOLA	ChIP-seq/ATAC-seq	Enrichment (Fisher's exact test)	LOLA: enrichment analysis for genomic region sets and regulatory elements in R and Bioconductor - PubMed (nih.gov)	GitHub - nsheff/LOLA: Locus Overlap Analysis: Enrichment of Genomic Ranges	10.1093/bioinformatics/btv612	FALSE	TRUE	pValueLog, oddsRatio, support, rnkPV, rnkOR, rnkSup, maxRnk, meanRnk	meanRnk	1.20.0	4.0.3		1.30.16			4	minOverlap [Int] and redefineUserSets [boolean]	userUniverse = background set, direction = testing for enrichment or depletion	-l m_mem_free=50G -l h_rt=10:00:00 -pe smp 1
Diff peaks + HOMER	ChIP-seq/ATAC-seq	Enrichment (Fisher's exact test)	Simple combinations of lineage-determining transcription factors prime cis-regulatory elements required for macrophage and B cell identities - PubMed (nih.gov)	Homer Software and Data Download (ucsd.edu)	10.1016/j.molcel.2010.05.004	TRUE	TRUE	P-value, Log P-value, q-value, % of Target, % of Background	Log P-value	4.11									-l m_mem_free=50G -l h_rt=10:00:00 -pe smp 1
Diff peaks + RcisTarget	ChIP-seq/ATAC-seq	Enrichment (AUC)	SCENIC: single-cell regulatory network inference and clustering | Nature Methods	Bioconductor - RcisTarget	10.1038/nmeth.4463	FALSE	TRUE	AUC, NES	NES	1.12.0	4.1.1		1.30.6			2	aucMaxRank [int] and background set	No other parameters have influence on the motif ranking.	-l m_mem_free=99G -l h_rt=10:00:00 -pe smp 1
BART	ChIP-seq/ATAC-seq	Enrichment (AUC)	BART: a transcription factor prediction tool with query gene sets or epigenomic profiles | Bioinformatics | Oxford Academic (oup.com)	https://zanglab.github.io/bart/index.htm	10.1093/bioinformatics/bty194	FALSE	FALSE	Statistic, pvalue, zscore, max_auc, re_rank, irwin_hall_pvalue	pvalue	2		3.8.5							-l m_mem_free=50G -l h_rt=10:00:00 -pe smp 1
GimmeMotifs	ChIP-seq/ATAC-seq	Tool ensemble	GimmeMotifs: an analysis framework for transcription factor motif analysis | bioRxiv	https://simonvh.github.io/gimmemotifs-manuscript/	10.1101/474403	TRUE	FALSE	z-score, %_with_motif, corr	z-score	0.16.1		3.9.7		4.10.3	BEDTools=2.27.1				-l m_mem_free=50G -l h_rt=124:00:00 -pe smp 9
TFEA	ChIP-seq/ATAC-seq	Enrichment (AUC)	Transcription factor enrichment analysis (TFEA): Quantifying the activity of hundreds of transcription factors from a single experiment | bioRxiv	GitHub - Dowell-Lab/TFEA: Transcription Factor Enrichment Analysis	10.1101/2020.01.25.919738	TRUE	FALSE	E-score, Corrected E-score, Events, P-adj, Corrected P-adj	P-adj	1.1.4				4.10.3		9			-l m_mem_free=50G -l h_rt=10:00:00 -pe smp 6
monLISA	ChIP-seq/ATAC-seq	Regression (LASSO)	https://academic.oup.com/bioinformatics/article/38/9/2624/6535228	Regression Based Approach for Motif Selection • monaLisa (fmicompbio.github.io)	10.1093/bioinformatics/btac102	TRUE	FALSE	selProb, selAUC	selAUC	1.0.0	4.1.1			4.10.3		3	weakness [float], PFER [int]	cutoff	-l m_mem_free=50G -l h_rt=10:00:00 -pe smp 1'
MEIRLOP	ChIP-seq/ATAC-seq	Regression (logistic)	https://bmcbioinformatics.biomedcentral.com/articles/10.1186/s12859-020-03739-4	https://github.com/npdeloss/meirlop	10.1186/s12859-020-03739-4	TRUE	FALSE	enrichment_coef, auc, pval, padj, percent_peaks	padj	0.0.16		3.6.15		4.10.3		8	kmer [int], gc [boolean] and pval [float]	Other parameters would include additional covarites which are not applicable for the analysis.	-l m_mem_free=50G -l h_rt=30:00:00 -pe smp 1
